# Phosphorylation-tuned condensation links HCMV tegument assembly to membrane recruitment

**DOI:** 10.64898/2026.08.05.743017

**Authors:** Yannick Jensen, Laura Cortez Rayas, Boris Bogdanow, Iris Gruska, Barbara Vetter, Enrico Caragliano, Lars Mühlberg, Jens von Einem, Lüder Wiebusch, Jens B. Bosse

**Affiliations:** Hannover Medical School, Institute of Virology, Hannover, Germany; Centre for Structural Systems Biology, Hamburg, Germany; Cluster of Excellence RESIST (EXC 2155), Hannover Medical School, Hannover, Germany; Leibniz Institute of Virology (LIV), Hamburg, Germany; German Center for Infection Research (DZIF), Partner Site Hannover-Braunschweig, Hannover, Germany; Institute of Virology, Ulm University Medical Center, Ulm, Germany; Department of Structural Biology, Leibniz-Forschungsinstitut für Molekulare Pharmakologie (FMP), Berlin, Germany; Institute of Virology, Charité - Universitätsmedizin Berlin, Berlin, Germany; Labor für Pädiatrische Molekularbiologie, Department of Pediatric Oncology and Hematology, Charité - Universitätsmedizin Berlin, Berlin, Germany

## Abstract

Herpesviruses build complex infectious particles around a protein layer, the tegument, that lacks an ordered architecture. How this apparently amorphous material selectively assembles on the capsid and engages enveloping membranes remains unclear. Here we show that the capsid-anchored human cytomegalovirus protein pp150 forms liquid-like condensates when locally concentrated. Its disordered region recruits soluble tegument proteins and membrane-associated partners, providing a mechanism to couple assembly of the tegument layer to recruitment of the enclosing membrane. Phosphorylation tunes this condensation: phosphomimetic mutations prevent recovery of infectious virus, whereas loss of phosphorylation sites causes aberrant capsid–tegument assemblies and impairs viral replication. Together, these findings identify regulated condensation as a mechanism that couples tegument assembly to membrane recruitment and supports the production of infectious particles, highlighting condensate regulation as a potentially novel point of antiviral intervention.
