## Supplementary Table 1 for "Phosphorylation-tuned condensation links HCMV tegument assembly to membrane recruitment"

### Sheet: a. Viruses
	Virus	Description	Source
	HCMV-pp150-mEGFP	HCMV TB40 WT with C-terminal EGFP on pp150	from Bogdanow et al. (2023) (PMID: 37550507)
	HCMV-pp150-hypo-P-mEGFP	Derived from TB40-BAC4. Substituted 32 canonical S/T-P sites with alanines + C-terminal mEGFP	generated in this study
	HCMV-pp150-hyper-P-mut-mEGFP	Derived from TB40-BAC4. Substituted 32 canonical S/T-P sites with glutamates + C-terminal mEGFP	generated in this study
	HCMV TB40 WT	untagged wild-type	derived from TB40-BAC4 (Sinzger et al. (2008) (PMID: 18198366)
	HCMV-pp150-hypo-P	Derived from TB40-BAC4. Substituted 32 canonical S/T-P sites with alanines	generated in this study

### Sheet: b. Expression Plasmids
Construct	Backbone	Fragments	Source	Primer For	Primer Rev	Method
iLID-eGFP-FTH1	pcDNA3.1	iLID-EGFP-FTH1	M43: pHR-SFFVp-iLID::EGFP::FTH1 was a gift from Clifford Brangwynne (Addgene plasmid # 122149 ; http://n2t.net/addgene:122149 ; RRID:Addgene_122149)	tggaattctgcagatatgctggcaaccacactgg	gccagtgtgatggattcagctttcattatcactgtctcccag	InFusion into EcoRV restriction site
SspB-mScarlet3-pp150 _IDR (WT)	pcDNA3.1	SspB	FUS-mCh-sspB was a gift from Clifford Brangwynne (Addgene plasmid # 227377 ; http://n2t.net/addgene:227377 ; RRID:Addgene_227377)	TGTGCTGGAATTCTGCAGATATGAGCTCCCCGAAACGCC	cggtgctatcaccggagccACCAATATTCAGCTCGTCATAGATTTCTTCTGG	InFusion into EcoRV restriction site
		mScarlet3	pmScarlet3_C1 was a gift from Dorus Gadella (Addgene plasmid # 189753 ; http://n2t.net/addgene:189753 ; RRID:Addgene_189753)	GAATATTGGTggctccggtgatagcaccgaggcagtgatca	ggagccaccggagcc
		pp150_IDR	TB40 WT BAC (PMID: 18198366)	ccggcggctccggtggctcctcggcgcacacctttttgg	CGGCCGCCAGTGTGATGGATctattcctccgttttcttaatcttctcgatcttttgga
SspB-mScarlet3-pp150 _IDR (PP1-mut)	pcDNA3.1	SspB-mScarlet3	SspB-mScarlet3-pp150 _IDR (WT)	TGTGCTGGAATTCTGCAGATATGAGCTCCCCGAAACGCC	ggagccaccggagcc	InFusion into EcoRV restriction site
		pp150_IDR (PP1-mut)	TB40 BAC SILK/RVxFmut-UL32(PMID: 37550507)	ccggcggctccggtggctcctcggcgcacacctttttgg	CGGCCGCCAGTGTGATGGATctattcctccgttttcttaatcttctcgatcttttgga
SspB-mScarlet3-pp150 _IDR hypo-P	pcDNA3.1	SspB-mScarlet3	SspB-mScarlet3-pp150 _IDR (WT)	TGTGCTGGAATTCTGCAGATATGAGCTCCCCGAAACGCC	ggagccaccggagcc	InFusion into EcoRV restriction site
		pp150_IDR (32)	HCMV-pp150-hypo-P-mEGFP BAC (this study)	ccggcggctccggtggctcctcggcgcacacctttttgg	CGGCCGCCAGTGTGATGGATctattcctccgttttcttaatcttctcgatcttttgga
SspB-mScarlet3-pp150 _IDR (hyper-P-mimic)	pcDNA3.1	SspB-mScarlet3	SspB-mScarlet3-pp150 _IDR (WT)	TGTGCTGGAATTCTGCAGATATGAGCTCCCCGAAACGCC	ggagccaccggagcc	InFusion into EcoRV restriction site
		pp150_IDR hyper-P-mimic	Twist Biosscience (ccggcggctccggtggctcctcggcgcacacctttttgggcgcgcgcgagccgtcgttggagtttgatgatgacgccaatctcctctcgctcggcggcggttcagccttctcgtcggtacccaagaaacatgtccccacgcagccgctggacggctggagctggatcgctgagccctggaagggacacaaaccgttccgcttcgaggcccatggttctctggcaccggccgccgacgcccacgctgcccgttcggcggccgtcggctattacgacgaagaggaaaagcgtcgcgagcggcagaaacgggtggacgacgaggtggtgcagcgtgagaaacagcagctgaaggcttgggaggagaggcagcagaacctgcag…
UL71-SNAP	pcDNA3.1	UL71	TB40 WT BAC (PMID: 18198366)	TGTGCTGGAATTCTGCAGATatgcagctggcccagcg	ctttgtccatcgcggaggacagcaagg	InFusion into EcoRV restriction site
		SNAP	synthesized and inserted into pcDNA3 (ORF: atggacaaagactgcgaaatgaagcgcaccaccctggatagccctctgggcaagctggaactgtctgggtgcgaacagggcctgcacgagatcaagctgctgggcaaaggaacatctgccgccgacgccgtggaagtgcctgccccagccgccgtgctgggcggaccagagccactgatgcaggccaccgcctggctcaacgcctactttcaccagcctgaggccatcgaggagttccctgtgccagccctgcaccacccagtgttccagcaggagagctttacccgccaggtgctgtggaaactgctgaaagtggtgaagttcggagaggtcatcagctaccagcagctggccgc…	gtcctccgcgatggacaaagactgcgaaatgaagc	CGGCCGCCAGTGTGATGGATttaacccagcccaggcttgccc
UL25-SNAP	pcDNA3.1	UL25	TB40 WT BAC (PMID: 18198366)	TGTGCTGGAATTCTGCAGATatgtcgtcgcggcgtc	ctttgtccatgcaacagtattccccgctgt	InFusion into EcoRV restriction site
		SNAP	synthesized and inserted into pcDNA3 (ORF: atggacaaagactgcgaaatgaagcgcaccaccctggatagccctctgggcaagctggaactgtctgggtgcgaacagggcctgcacgagatcaagctgctgggcaaaggaacatctgccgccgacgccgtggaagtgcctgccccagccgccgtgctgggcggaccagagccactgatgcaggccaccgcctggctcaacgcctactttcaccagcctgaggccatcgaggagttccctgtgccagccctgcaccacccagtgttccagcaggagagctttacccgccaggtgctgtggaaactgctgaaagtggtgaagttcggagaggtcatcagctaccagcagctggccgc…	atactgttgcatggacaaagactgcgaaatgaagc	CGGCCGCCAGTGTGATGGATttaacccagcccaggcttgccc
mScarlet3-pp150_IDR (WT)	pcDNA3.1	mScarlet3-pp150_IDR	SspB-mScarlet3-pp150 _IDR (WT)	TGGAATTCTGCAGATATGgatagcaccgaggcagtgatcaag	CGGCCGCCAGTGTGATGGATctattcctccgttttcttaatcttctcgatcttttgga	InFusion into EcoRV restriction site
mScarlet3	pC1		pmScarlet3_C1 was a gift from Dorus Gadella (Addgene plasmid # 189753 ; http://n2t.net/addgene:189753 ; RRID:Addgene_189753)
SNAP	pcDNA3.1		synthesized and inserted into pcDNA3 (ORF: atggacaaagactgcgaaatgaagcgcaccaccctggatagccctctgggcaagctggaactgtctgggtgcgaacagggcctgcacgagatcaagctgctgggcaaaggaacatctgccgccgacgccgtggaagtgcctgccccagccgccgtgctgggcggaccagagccactgatgcaggccaccgcctggctcaacgcctactttcaccagcctgaggccatcgaggagttccctgtgccagccctgcaccacccagtgttccagcaggagagctttacccgccaggtgctgtggaaactgctgaaagtggtgaagttcggagaggtcatcagctaccagcagctggccgc…
M45-mCherry			M45-mCherry was a gift from Elena Muscolino (PMID: 31844296)
mScarlet3-pp150 IDR (Scramble)	pcDNA3.1	mScarlet 3	pmScarlet3_C1 was a gift from Dorus Gadella (Addgene plasmid # 189753 ; http://n2t.net/addgene:189753 ; RRID:Addgene_189753)	TGGAATTCTGCAGATATGgatagcaccgaggcagtgatcaag	ggagccaccggagcc	InFusion into EcoRV restriction site
		pp150 IDR Scramble	Gene fragment from Twist Biosscience (CCGGCGGCTCCGGTGGCTCCGAAGCCGACCTCTCACAAAAGCACGAACCTAAACCTTACCCAACACGACAGAGTACACCCAATCAACTCCCTACCGGCTCATCTGAGTCAGTTCCTGTTCAGTTTCCCTCTACTCGGCCCGTCGAAACCCCAGCTCTTAAAACACCTAGCCAATCCCCTTTCCCCTCCAGCCCGGACCAGCTCGCCGAGACCTCAAATCCTAACACCTCCCACCCAGGGGACGCCAAACCAAAGCAGGTGGCCCCTGCTCAGCAGGACAGCGGATCAGATAATACGGTTTCTTTTCTCATCCCCCCTGAGCCACCTGGCCAGACCAGTGACGCCGTCCCCCAATCAATCTC…

### Sheet: c. BAC Mutagenesis
Name	Description/Purpose	Sequence
UL32_Kn_in_dupl_SAC2+	Forward primer for amplification of the KanS cassette from pEP-KamS2	5’-gctaccgcggtgacacaaacagcgtctcagaacaccgctgatgaggtttgggctttaagaggatgacgacgataagtaggg-3’
UL32_Kn_in_SAC2-	Reverse primer for amplification of the KanS cassette from pEP-KamS2	5’-gctaccgcggcaaccaattaaccaattctgattag-3’
pp150-SPTPless-partA	Gene fragment encompassing UL32 codons 303-702 containing SP ->AP and TP->AP substitutions	5’-cgcgggtctagaaataattttgtttaactttaagaaggagatataccatggcaagctggagccacccgcagttcgaaaagggtgcacttgaagtcctctttcagggacccgccaatctcctctcgctcggcggcggttcagccttctcgtcggtacccaagaaacatgtccccacgcagccgctggacggctggagctggatcgctgctccctggaagggacacaaaccgttccgcttcgaggcccatggttctctggcaccggccgccgacgcccacgctgcccgttcggcggccgtcggctattacgacgaagaggaaaagcgtcgcgagcggcagaaacgggtggacgacgaggtggtgcagcgtgagaaacagcagctgaaggcttgggagg…
pp150-SPTPless-partB	Gene fragment encompassing UL32 codons 685-1049 containing SP ->AP and TP->AP substitutions	5’-cgatgtaagcttttgccattctcaccggattcagtcgtcactcatggtgatttctcacttgataaccttatttttgacgaggggaaattaataggttgtattgatgttggacgagtcggaatcgcagaccgataccaggatcttgccatcctatggaactgcctcggtgagttttctccttcattacagaaacggctttttcaaaaatatggtattgataatcctgatatgaataaattgcagtttcatttgatgctcgatgagtttttctaatcagaattggttaattggttgccgcggtgacacaaacagcgtctcagaacaccgctgatgaggtttgggctttaagggaccaaactgcagaggcaccggtcgaagacagcgaggaggaagacg…
pp150-S/TPtoEP-partA	Gene fragment encompassing UL32 codons 303-702 containing SP ->EP and TP->EP substitutions	5’-cgcgggtctagaaataattttgtttaactttaagaaggagatataccatggcaagctggagccacccgcagttcgaaaagggtgcacttgaagtcctctttcagggacccgccaatctcctctcgctcggcggcggttcagccttctcgtcggtacccaagaaacatgtccccacgcagccgctggacggctggagctggatcgctgaaccctggaagggacacaaaccgttccgcttcgaggcccatggttctctggcaccggccgccgacgcccacgctgcccgttcggcggccgtcggctattacgacgaagaggaaaagcgtcgcgagcggcagaaacgggtggacgacgaggtggtgcagcgtgagaaacagcagctgaaggcttgggagg…
pp150-S/TPtoEP-partB	Gene fragment encompassing UL32 codons 685-1049 containing SP ->EP and TP->EP substitutions	5’-cgatgtaagcttttgccattctcaccggattcagtcgtcactcatggtgatttctcacttgataaccttatttttgacgaggggaaattaataggttgtattgatgttggacgagtcggaatcgcagaccgataccaggatcttgccatcctatggaactgcctcggtgagttttctccttcattacagaaacggctttttcaaaaatatggtattgataatcctgatatgaataaattgcagtttcatttgatgctcgatgagtttttctaatcagaattggttaattggttgccgcggtgacacaaacagcgtctcagaacaccgctgatgaggtttgggctttaagggaccaaactgcagaggaaccggtcgaagacagcgaggaggaagacg…
UL32Cmut+Kana-recomb-fw	Forward primer for amplification of KanS casette from mutant pET52b(+)-pp150c-KanS for recombination into TB40-BAC	5’-cgcacacctttttgggcgcgcgctcgccgtcgttggagtttgatgatgacgccaatctcctctcgctcg-3’
UL32Cmut+Kana-recomb-rv	Reverse primer for amplification of KanS casette from mutant pET52b(+)-pp150c-KanS for recombination into TB40-BAC	5’-tatccgatgatttcattaaaaagtacgtctgcgtgtgtgtttcttaactattcctccgttttcttaatc-3’
UL32(303-1049)-del-fw	Forward primer for amplification of the KanS cassette from pEP-KamS2 for deletion of pp150 region 303-1049	5’-cgcacacctttttgggcgcgcgctcgccgtcgttggagtttgatgatgactagggataacagggtaatcgattt-3’
UL32(303-1049)-del-rv	Reverse primer for amplification of the KanS cassette from pEP-KamS2 for deletion of pp150 region 303-1049	5’-tatccgatgatttcattaaaaagtacgtctgcgtgtgtgtttcttaactagtcatcatcaaactccaacgacggcgagcgcgcgcccaaaaaggtgtgcggccagtgttacaaccaattaacc-3’
UL32-S294A-fw	Forward primer for amplification of the KanS cassette from pEP-KamS2 for pp150 S294A substitution	5’-cagcttcccgcagtcggcgcacacctttttgggcgcgcgcgcgccgtcgttggagtttgattagggataacagggtaatcgattt-3’
UL32-S294A-rv	Reverse primer for amplification of the KanS cassette from pEP-KamS2 for pp150 S294A substitution	5’-gagaggagattggcgtcatcatcaaactccaacgacggcgcgcgcgcgcccaaaaaggtgtgccagtgttacaaccaattaacc-3’
UL32-Cterm-EGFP_fw	Forward primer for amplification of the KanS cassette from pEP-EGFPin for insertion of C-terminal EGFP tag	5’-ccgtgcagaacatcctccaaaagatcgagaagattaagaaaacggaggaaggccccggccccatggtgagcaagggcgaggagc-3’
UL32-3UTR-EGFP_rv	Reverse primer for amplification of the KanS cassette from pEP-EGFPin for insertion of C-terminal EGFP tag	5’-tatccgatgatttcattaaaaagtacgtctgcgtgtgtgtttcttaactacttgtacagctcgtccatgc-3’
EGFP-A206K-fw	Forward primer for amplification of the KanS cassette from pEP-KamS2 for EGFP A206K mutation	5’-cgtgctgctgcccgacaaccactacctgagcacccagtccaagctgagcaaagaccccaacgatagggataacagggtaatcgattt-3’
EGFP-A206K-rv	Reverse primer for amplification of the KanS cassette from pEP-KamS2 for EGFP A206K mutation	5’-ggaccatgtgatcgcgcttctcgttggggtctttgctcagcttggactgggtgctcaggtagtgccagtgttacaaccaattaacc-3’
